# Gene expression signature of castrate resistant prostate cancer

**DOI:** 10.1101/2022.03.16.484397

**Authors:** JM Dixcy Jaba Sheeba, Shraddha Hegde, Ninad Tamboli, Namratha Nadig, Ramaiah Keshavamurthy, Prathibha Ranganathan

## Abstract

Prostate gland is a highly androgen dependent gland and hence the first line of treatment for metastatic prostate cancer happens to be androgen ablation. This is achieved by multiple non-surgical methods. However, most of these cancers although respond well initially, become resistant to androgen ablation sooner or later. These cancers then become extremely aggressive and difficult to treat, thereby drastically affect the patient prognosis. The purpose of this project was to identify a gene expression signature for castrate resistant prostate cancer which may aid in identification of mechanisms responsible for castrate resistance. For this purpose, we have collected patient samples belonging to a. Control group; b. Castrate Sensitive group and c. Castrate resistant group. Gene expression profiling has been done on these samples using RNA-seq and several differentially expressed genes identified between the castrate sensitive and resistant groups. We have also identified some genes which are expressed in the castrate resistant group alone, which is of interest since these may have an implication in evolution of castrate resistance and also prognosis.

We have compared this with data from The Cancer Genome Atlas (TCGA). Using criteria such as overall survival, disease free survival, progression free survival and biochemical recurrence, we have identified genes which may have relevance in progression to castrate resistance and in prognosis. Functional annotation of these genes may give an insight into the mechanism of development of castrate resistance.
