## Supplementary Table 1a for "Gene expression signature of castrate resistant prostate cancer"

### Sheet: Sheet1
	Supplementary Table 1a
	List of Genes differentially expressed in castrate sensitive prostate cancer with respect to control
	Gene Name	log2(fold_change)
	LCT	10.2954
	SEMG1	9.85499
	PATE1	8.6229
	SEMG2	8.50233
	LOC101928471	6.87929
	MYL2	5.42112
	CLDN2	5.32471
	VWA5B1	5.21143
	SLCO1B3	4.88203
	MYH2	4.77597
	LOC100507537	4.70707
	COX6A2	4.64954
	MIR5195	4.28989
	DRC1	4.25341
	MYH7	4.11777
	POU4F3	4.06024
	TFPI	4.04824
	XIRP2	3.98144
	SNTN	3.96853
	TNNT1	3.94386
	LINC00993	3.92516
	ACTA1	3.89356
	CAPSL	3.89018
	NRAP	3.84987
	LMOD2	3.81169
	GSG1L	3.81021
	DEFA5	3.66196
	SLC28A3	3.64854
	LINC01441	3.57014
	TRDN	3.52755
	MUC6	3.42667
	ROPN1L	3.4085
	DEFA6	3.37353
	SPINK2	3.19372
	GPR88	3.14
	ANKRD2	3.10882
	DNAH12	3.08535
	TNNI1	3.05419
	KIAA2026	3.00331
	SLN	2.98748
	NHLH1	2.94633
	TNNT3	2.80671
	DDC	2.7688
	C1orf189	2.75816
	SPRR1B	2.7485
	CRISP3	2.66608
	CDHR4	2.62894
	LOC653786	2.60429
	DCSTAMP	2.59488
	FAM92B	2.48052
	ACTN2	2.44275
	FAM81B	2.40202
	LOC100506422	2.37897
	HOXB8	2.37581
	ADAM2	2.33477
	ISLR2	2.28948
	TNNI2	2.28937
	CSRP3	2.28285
	MEAT6	2.24454
	ELAVL2	2.14767
	AMACR	2.1352
	C1QTNF3	2.1352
	SLC45A2	2.1352
	SPP1	1.80367
	THBS4	1.79593
	RABGGTB	1.79199
	DNAAF3	1.75785
	C14orf39	1.39796
	CEACAM20	1.39604
	ZNF180	1.39604
	VSTM2L	1.36146
	TTN	1.18616
	DNAI2	4.49435
	TNNC1	2.79882
	ANKRD34B	2.53411
	LOC101928438	2.28854
	PPP4R4	2.11813
	ERG	1.44647
	LBH	1.10001
	PATE4	6.89228
	SLCO1B7	3.31728
	SMPX	2.94216
	SPSB4	2.45497
	FBN3	1.91959
	LUZP2	1.70059
	C9orf24	1.56065
	LINC01605	1.39833
	DNAI1	1.96648
	MYOZ1	1.66583
	SYNPO2L	1.66583
	SIM2	1.34339
	MYBPC2	1.7451
	SPAG6	1.72626
	SYT8	1.61435
	UGT1A1	1.5529
	UGT1A10	1.5529
	UGT1A3	1.5529
	UGT1A4	1.5529
	UGT1A5	1.5529
	UGT1A6	1.5529
	UGT1A7	1.5529
	UGT1A8	1.5529
	UGT1A9	1.5529
	MUC5AC	2.37573
	SSTR1	2.0393
	NMRK2	1.76956
	BEST3	1.1825
	SLC12A1	4.64566
	SYT5	2.08303
	CFAP45	1.8392
	LINC01574	1.72202
	VTRNA1-2	2.35919
	PIP	1.84777
	KIAA1958	2.55577
	CYP4F8	2.27454
	LOC101929613	2.20002
	LGALS7B	2.1922
	ASCL1	1.93125
	ACSM1	1.46746
	ANKRD1	1.72028
	BARX1	1.71927
	CCDC114	1.62813
	COLCA1	1.15082
	OTOA	1.75149
	NEB	1.58933
	C22orf42	1.79561
	KLHL41	2.26392
	CABP7	3.39146
	LOC100130872	2.3965
	TUBA4B	4.78357
	DYTN	2.23679
	ETV4	1.86381
	IGFBPL1	2.03363
	CEACAM22P	1.46879
	SIX3	4.59198
	FAM57B	1.80373
	KIF19	1.25726
	FAM183A	1.51488
	LGALS7	1.67006
	CHRM3	1.2646
	ROPN1B	1.58704
	CDH7	1.06022
	LEF1-AS1	1.38189
	GAD1	1.30896
	SCGB2A1	1.81236
	CALML5	1.4896
	MB	1.22351
	C9orf117	1.48597
	TTC16	1.48597
	WDR38	4.54783
	FAM166B	2.4509
	HTT-AS	1.8673
	CHIT1	1.62294
	NMU	1.69563
	POPDC3	1.39194
	DNAH5	1.18896
	CST6	1.63576
	ALDH3B2	1.55393
	PTPRT	1.05644
	ANKRD36BP2	1.12761
	TCTEX1D4	1.92444
	PTK6	1.38152
	SRMS	1.38152
	C9orf135	2.73671
	GGTLC2	1.09093
	MIR650	1.09093
	TMEM190	2.68621
	ATP8A2	1.55709
	STEAP2-AS1	2.40341
	RPL3L	1.97094
	CRYBA2	1.40713
	CRISP2	1.53789
	PLA1A	1.11262
	TMEM145	1.25592
	ALOX15	1.71256
	COL2A1	1.74358
	MYOT	1.37071
	SHISA2	2.36776
	IGLL5	1.12336
	LOC101929705	1.50716
	RSPH1	1.36449
	MYL1	2.97333
	CGA	2.41933
	KLK14	1.52597
	NKAIN1	1.50896
	CFAP126	2.39813
	SNX10	1.44853
	CADPS	1.07674
	TMEM105	1.30102
	BIRC7	1.29629
	INSM1	2.54692
	SYCE3	1.30419
	SYNGR4	5.81903
	MDH1B	1.41104
	DLX1	1.3584
	MHRT	5.62201
	CST1	1.8343
	IRX4	1.18438
	BBOX1	1.20931
	DLX2	1.57232
	AKAP14	3.41464
	MYOM3	1.26895
	NPY4R	1.60782
	EDDM3A	5.95712
	C4orf47	1.56584
	EMX2	1.24229
	TAGLN3	1.58701
	SPEF1	1.3534
	LINC00582	2.74801
	HOXB-AS3	1.83671
	PABPC1L2B	1.31057
	CRABP1	1.41579
	FOXJ1	1.87312
	GLYATL1	1.15499
	LOC101927780	2.69302
	THEG5	1.05811
	LRRC16B	1.08901
	LOC101928517	2.12705
	PCDH11Y	1.10463
	SDK1	1.05074
	GREM1	1.09961
	GCSAML	1.16408
	ZNF613	1.14946
	HECW1	1.27062
	CASQ1	1.38822
	CKM	2.15843
	COL9A1	1.20751
	GLDC	1.21968
	KRTDAP	1.41925
	TMEM26	1.2187
	MIR137	2.02654
	MIR137HG	2.02654
	ITGAE	7.23699
	TEKT2	1.15063
	LKAAEAR1	1.6969
	C11orf97	5.54307
	NEFM	1.22915
	DEFA3	5.95627
	SHH	1.14476
	LOC100131315	2.23902
	KCNH8	1.09067
	DNAJC5B	1.13814
	LOC440461	1.0998
	CREB5	2.5012
	PABPC1L2A	1.08574
	FOXD3-AS1	1.16738
	FAM222A-AS1	1.2461
	MYL3	1.73433
	GRP	1.16191
	CST2	2.15746
	EPHA10	1.11918
	AMPD1	1.09173
	SLC2A9	2.01245
	GPNMB	1.0009
	RNVU1-14	1.69765
	PEG10	1.5611
	ULBP2	1.13056
	TAF1	5.56916
	GAP43	1.34543
	SAMD13	1.17037
	ABCC11	1.94855
	GOLGA8S	-6.7222
	GUCA2B	-6.32875
	FABP1	-6.1924
	DGKI	-5.84569
	SPINK1	-5.83525
	CLCA1	-5.74786
	CA1	-5.51392
	GUCA2A	-5.23304
	AQP8	-5.21951
	GPA33	-5.0967
	KRT20	-5.08046
	PCK1	-4.91669
	ZG16	-4.57042
	CCDC33	-4.43831
	EVADR	-4.38364
	GLP1R	-4.32836
	LGALS4	-4.102
	CEACAM7	-4.06477
	UGT2B15	-3.98478
	MEP1A	-3.80519
	MYO16	-3.76573
	SLC26A3	-3.64844
	EPS8L3	-3.62698
	ITLN1	-3.43579
	WFDC12	-3.42684
	HHLA2	-3.38972
	CDH17	-3.23014
	ANKRD30B	-3.1953
	LRRC9	-3.14032
	PAGE2B	-3.01796
	LOC102724919	-2.98504
	FDCSP	-2.68361
	MS4A10	-2.57308
	SERPINA3	-2.56269
	ORM1	-2.48572
	ORM2	-2.48572
	CPS1	-2.48268
	USH1C	-2.32245
	CDX2	-2.20518
	ANPEP	-2.19661
	NOL4	-2.0717
	LGI1	-2.03265
	SOCS3	-1.76201
	PTGS2	-1.68772
	PDE11A	-1.68202
	RLN1	-1.62342
	RLN2	-1.62342
	MT1E	-1.37232
	LINC01036	-1.2977
	SLC17A4	-3.68099
	PHGR1	-2.84403
	CLCA4	-2.35583
	MT1H	-1.98104
	TFF3	-1.81754
	CYP4F11	-1.80541
	CYP4F2	-1.80541
	ASB9	-1.58273
	EGR1	-1.3301
	C11orf96	-1.02992
	TRIM31	-2.01483
	NEU4	-1.53637
	CHST5	-1.53456
	MT1A	-2.24658
	LINC00239	-2.19686
	LINC01088	-1.32156
	MUC13	-2.58407
	KISS1R	-2.00681
	NOS2	-1.82832
	CYP4F35P	-1.5546
	CES3	-1.54354
	KLHL14	-3.38582
	C10orf99	-2.88307
	CLEC3A	-2.37481
	CD22	-1.19361
	MAG	-1.19361
	RPRML	-1.71686
	ANKRD20A5P	-1.08886
	LOC101927973	-2.03796
	CEACAM1	-1.02977
	ADGRG3	-1.75943
	VGLL3	-1.35917
	CSF3	-1.72455
	KRT14	-1.34277
	MCEMP1	-1.62288
	KIAA2012	-3.96705
	CCL24	-1.79117
	CA4	-1.69298
	JUNB	-1.00804
	PRAP1	-3.09353
	TTR	-1.5464
	PLA2G10	-1.75051
	ASB12	-1.4851
	MTMR8	-1.4851
	CR2	-1.83955
	CXADRP3	-3.48067
	IL1B	-1.78559
	KCNF1	-1.81008
	TCL1A	-1.69273
	CCL23	-1.49557
	ZDHHC8P1	-1.12377
	HSD17B2	-1.46735
	C7	-1.05457
	PRAME	-2.04807
	IL6	-1.75244
	NPPC	-1.96938
	AOC1	-1.81593
	CHRM1	-1.01341
	CCL18	-1.82567
	FCGR3B	-1.48667
	CHP2	-1.6962
	SNORD13	-1.98474
	FOSB	-2.00669
	SIGLEC10	-1.25616
	PPP1R14D	-1.1757
	CD38	-1.06836
	CEACAM4	-1.35776
	MT2A	-1.09073
	MARCO	-1.7135
	CYP24A1	-1.34056
	CIDEC	-1.62501
	PRSS3	-2.54254
	PLA2G4D	-1.43337
	MME	-1.07819
	SLC5A8	-1.30006
	MS4A15	-3.50446
	DSCAM-AS1	-1.7239
	RFPL1	-1.47359
	B3GNT7	-1.38406
	OSM	-1.41185
	CERS3-AS1	-1.3022
	AKR1B10	-1.42196
	MS4A12	-5.07118
	TF	-1.4403
	ELANE	-1.24016
	MAGEB10	-2.28511
	SYNDIG1L	-1.48015
	TMEM107	-1.29204
	ITLN2	-1.68193
	FAR2P2	-1.1081
	CSF3R	-1.09892
	RNASE2	-1.58141
	SLC26A4	-1.24527
	ZFP36	-1.12998
	AZGP1	-1.19394
	POTEE	-1.55595
	LINC00668	-1.49938
	LOC101928674	-1.42526
	CEACAM5	-1.35534
	LINC01393	-4.88606
	TRPM6	-1.35001
	GCG	-4.42294
	RASAL2	-1.93102
	IL2RA	-1.35716
	RASGRF1	-1.35994
	FBXL21	-1.06612
	DUXAP8	-1.32463
	LINC00926	-1.02321
	FABP4	-1.48862
	LINC01021	-1.36232
	TMPRSS4	-1.13587
	PPIEL	-1.43881
	UPK3A	-1.05599
	TRABD2A	-1.17812
	HBQ1	-1.32996
	CLRN3	-4.15272
	LILRA5	-1.35505
	HNF1A	-1.41532
	LY6K	-1.58956
	NKAPP1	-1.07101
	RHOXF1-AS1	-1.07101
	SIGLEC12	-1.56696
	TMIGD2	-1.16429
	LIPC	-1.29797
	RNF186	-1.25452
	RBFOX1	-1.02381
	SEMA4G	-1.17422
	ERC2	-1.73093
	IRS1	-1.1035
	KLHDC7B	-1.11367
	IGSF1	-1.12679
	FAM129C	-1.06424
	NAT2	-1.01773
	MT1M	-1.61163
	DRAIC	-1.3336
	LOC440910	-1.02259
	WTH3DI	-1.02259
	ISL2	-1.03856
	CXCL2	-1.73317
	CPB1	-1.46747
	CD300E	-1.33368
	GCNT3	-1.15484
	FOS	-1.66151
	C3orf67	-1.07057
	POTEJ	-1.23056
	CCDC27	-1.11102
	EDN3	-1.11318
	PDE7B	-1.11032
	SPOCK2	-1.10585
	SLITRK3	-2.22331
	CCL8	-1.15791
	AKR7A3	-1.18271
	FCRLA	-1.06049
	SERPINB4	-1.39435
	MT1G	-1.3062
	UGT2B17	-5.27425
	LY6H	-1.03561
	SAA2	-1.14544
	SAA2-SAA4	-1.14544
	SAA4	-1.14544
	CHI3L2	-1.86627
	SI	-1.67797
	CXCL8	-1.48472
	PRIMA1	-1.1786
	PROC	-1.17398
	CNTFR	-1.06413
	LOC101927412	-1.07559
	SLC22A10	-1.11019
	RARRES1	-1.13263
	GSTA1	-2.18654
	PCDH8	-1.16622
