## Supplementary Table 1b for "Gene expression signature of castrate resistant prostate cancer"

### Sheet: Sheet1
		Supplementary Table 1b
		List of Genes differentially expressed in castrate resistant prostate cancer with respect to control
		Gene Name	log2(fold_change)
		GGTLC2	4.90183
		MIR650	4.90183
		RDH12	4.2846
		PI3	3.64519
		AMACR	2.58568
		C1QTNF3	2.58568
		SLC45A2	2.58568
		DNAH8	2.74351
		CSTA	3.10514
		PRSS27	3.14248
		SHH	3.91771
		SPINK5	5.82004
		COL9A2	2.50574
		VSTM2L	2.66123
		DNAH5	2.66097
		KRT1	6.14736
		ADRA2A	2.61661
		EMP1	2.2222
		CERS3	3.13517
		HPGD	3.09931
		CYP2B7P	2.77231
		LYPD3	2.58691
		NCAM2	4.49078
		IGLL5	2.69846
		IVL	7.56427
		ETV1	3.16257
		NAALADL2-AS2	5.53141
		B3GALT5-AS1	2.94328
		CALML5	6.9946
		UNC13A	4.20384
		BMS1P20	2.62642
		ABCC11	4.61891
		ASPG	3.27022
		CHGA	4.6286
		CA4	3.77431
		ANXA1	1.36884
		HTR1F	2.91013
		S100A7	4.18211
		HMOX1	2.77039
		VWA5B1	3.22629
		TMPRSS11A	5.0467
		PCDH11Y	2.62506
		TRPA1	3.61544
		C5orf30	1.85944
		CXCL14	1.67153
		DDC	3.60348
		SLPI	2.01419
		SCG3	4.69104
		ATP6V1C2	2.45349
		NCCRP1	4.12046
		FAM131B	3.48597
		IL5RA	2.66301
		LOC339260	2.86832
		USP22	2.86832
		MID1	1.4431
		CEACAM5	2.74726
		LMBR1	1.558
		BMP6	1.81694
		CTNNA2	4.27184
		DUSP4	1.97168
		SYP	2.78913
		TMPRSS4	2.62491
		LOC100996325	4.51654
		THBS2	1.83149
		REXO2	1.26926
		FABP5	1.60746
		UGT1A1	2.97143
		UGT1A10	2.97143
		UGT1A3	2.97143
		UGT1A4	2.97143
		UGT1A5	2.97143
		UGT1A6	2.97143
		UGT1A7	2.97143
		UGT1A8	2.97143
		UGT1A9	2.97143
		GRIK1	1.63589
		LCN2	1.80052
		LRRN1	2.16205
		SLITRK2	2.2455
		SH2D1B	3.83881
		SLC18A1	2.29974
		CTSV	3.40451
		DMKN	1.06788
		ASCL1	3.11388
		RNASE1	1.17619
		THEG5	2.3263
		MYEOV	3.60328
		WNT11	2.19074
		LOC102723766	2.83768
		IGFN1	2.74298
		SERPINB5	1.59557
		POSTN	1.6463
		MALL	1.60461
		NAALADL2	1.29537
		CPLX2	4.41843
		LINC00993	6.1596
		NAT16	4.30734
		VGF	4.30734
		FSTL4	2.35747
		FOLH1	1.69101
		FUT3	2.82857
		RHCG	7.25807
		MYT1	2.78492
		DUOX2	2.99048
		KRT4	6.0894
		FBP2	6.25551
		ZBP1	1.64087
		ANKRD36BP2	1.93733
		CRNN	10.1638
		SLC37A1	1.34671
		CYP4F22	2.94631
		NEK1	1.52602
		A2ML1	5.90611
		AMTN	5.0491
		PLAT	1.65702
		KRT13	4.65447
		IL1RN	3.89915
		DPYSL5	3.27723
		F3	1.45822
		FUT6	3.58742
		PECAM1	1.12646
		SERPINB13	4.52949
		SH2D1A	3.29068
		OAS3	1.42582
		NMU	3.44305
		TTC9	1.59524
		ANKRD34B	2.56414
		ADAM2	2.30997
		LOC441178	3.58799
		SPP1	2.68453
		RHOU	1.43
		SDR9C7	3.62256
		CADPS	1.83834
		NDRG4	1.62707
		AIDA	2.03236
		PHLDA1	1.24552
		PPFIA2	1.5537
		IRF4	2.29808
		GJB2	4.13193
		DGKB	6.32411
		GABRP	2.1191
		PADI1	4.09402
		GPC5-AS1	4.56071
		PCDH15	5.96704
		SAMD9	1.72975
		TUNAR	4.17285
		CDH13	1.89303
		MYO1E	1.1577
		SERPINB1	1.31137
		SCG2	4.15604
		WNT5A	1.27967
		NOTCH3	1.11865
		FLG	3.90124
		COL11A1	2.32614
		DLGAP1	-3.41478
		P2RX2	-3.06908
		CUX2	-2.77565
		PTN	-2.56764
		TPO	-2.8592
		COX7A1	-1.98842
		LOC100128885	-4.99571
		LOC641746	-4.99571
		DPP4	-4.79116
		ADIRF	-2.18081
		AGAP11	-2.18081
		SPOCK3	-2.59963
		MYBPC1	-3.9608
		CPS1	-4.77979
		SLC14A1	-2.32068
		FOSB	-5.17506
		LRRC9	-4.39759
		PGM5-AS1	-3.35252
		KIR2DL1	-2.91526
		KIR2DL2	-2.91526
		KIR2DL3	-2.91526
		KIR2DS1	-2.91526
		KIR2DS2	-2.91526
		KIR2DS3	-2.91526
		KIR2DS4	-2.91526
		KIR2DS5	-2.91526
		KIR3DL1	-2.91526
		KIR3DL2	-2.91526
		KIR3DL3	-2.91526
		KIR3DS1	-2.91526
		DPT	-2.56747
		WDR93	-2.45171
		FXYD2	-1.85547
		FXYD	-1.85547
		FXYD6-FXYD2	-1.85547
		LINC01036	-2.20336
		FBXL8	-1.22352
		HSF4	-1.22352
		NOL3	-1.22352
		CCK	-5.05632
		KCNJ3	-3.20878
		EGR1	-2.3522
		COL13A1	-2.2045
		MYO16	-4.5184
		KRT14	-3.79273
		LINC00883	-4.16859
		LOC101929579	-4.16859
		CDC42EP5	-1.87181
		PCGEM1	-5.84189
		PCAT4	-4.05051
		CES5AP1	-3.27672
		SMOC1	-3.65741
		PPP1R1A	-4.06987
		CES1	-2.55512
		CRIP3	-2.43315
		SNHG1	-2.32436
		SNORD22	-2.32436
		SNORD25	-2.32436
		SNORD26	-2.32436
		SNORD27	-2.32436
		SNORD28	-2.32436
		SNORD29	-2.32436
		SNORD30	-2.32436
		SNORD31	-2.32436
		NR4A1	-2.3072
		KIF12	-1.8253
		CCDC136	-1.95895
		LINC00668	-5.91478
		TRPM8	-2.06861
		AFF3	-1.90324
		POTEG	-3.32508
		TBX4	-3.45133
		PPP1CB	-2.54381
		ALOX15B	-4.28835
		LOC102724919	-4.59817
		LDB3	-2.18808
		RNU2-2P	-6.47829
		FOXA2	-2.75666
		CHRDL1	-2.66037
		CCDC169	-2.35825
		CCDC169-SOHLH2	-2.35825
		SOHLH2	-2.35825
		FAM153C	-2.03735
		ADRA1A	-2.2144
		FRMD6-AS2	-3.40817
		LINC01088	-2.4537
		EPHA7	-2.01741
		ZNF331	-1.08889
		ZNF761	-1.08889
		GCNT2	-1.9494
		PAGE4	-5.40668
		C20orf166-AS1	-1.71145
		EFCAB12	-1.66876
		MSMB	-3.73024
		HMGCLL1	-2.82759
		FAM107A	-1.96377
		BMP5	-3.84069
		LCNL1	-2.24635
		PTGDS	-2.24635
		TBX5	-3.54302
		ADAMTS9-AS1	-2.25189
		GLB1L3	-2.16725
		LINC00964	-2.54203
		MIR548I2	-3.85192
		PTCD3	-3.45034
		SNHG19	-2.01774
		LINC01229	-2.95517
		RMDN2-AS1	-3.94395
		HAPLN2	-2.60086
		STAC	-3.23695
		DEFB134	-2.35632
		TMEM158	-1.9203
		PRAP1	-3.88253
		LRRC26	-1.62039
		TMEM210	-1.62039
		SCN7A	-1.65445
		SGCG	-3.60393
		POTEH	-4.85979
		KAZALD1	-1.95585
		LOC729732	-1.79837
		LINC01573	-1.53577
		FBXL21	-5.933
		RFPL2	-4.76153
		CCDC85B	-1.45099
		LOC440910	-2.49253
		WTH3DI	-2.49253
		GUCA2B	-3.98653
		NAT2	-2.63414
		IGF1	-1.57482
		RBFOX3	-2.66051
		ANKRD20A8P	-2.13689
		FAM95A	-2.13689
		FAM19A1	-3.7892
		FLNC	-1.62637
		PGM5	-1.84348
		NKILA	-1.61764
		ETV4	-2.69369
		VIT	-3.85409
		TBX5-AS1	-3.28782
		RBFOX1	-2.68947
		COL22A1	-2.2156
		MLC1	-2.72399
		EDN3	-3.58649
		SMTNL2	-3.5007
		PPIEL	-2.3032
		S100A4	-1.43902
		GLP1R	-4.56012
		MAPK15	-1.78678
		GREB1	-1.54382
		LGI1	-2.9405
		KY	-2.44884
		GLIS1	-1.66277
		MME	-1.96878
		MOV10L1	-1.46167
		HSPB6	-1.39535
		IGSF1	-3.23619
		ALOX12B	-2.11767
		FXYD1	-1.59721
		FXYD7	-1.59721
		IGFBP6	-1.37289
		C9orf24	-2.75621
		CSRP1	-1.24749
		AQP8	-3.57063
		POTEM	-2.3671
		KIAA1210	-3.17854
		ASB9	-2.29345
		FAM196A	-2.24041
		PTGS2	-2.52285
		RPS19BP1	-1.06222
		CNTD2	-1.9453
		RARRES2	-1.00652
		C1QL1	-3.34787
		SCAND1	-1.20014
		ATP1A2	-2.53611
		CA8	-2.27173
		SLC5A4	-1.6788
		CACNG4	-3.85376
		DUSP1	-1.58748
		ANPEP	-2.59548
		RASL12	-1.44148
		HHIPL2	-3.23
		ADARB2	-2.4777
		LGR6	-1.80429
		CERS3-AS1	-2.32715
		ASIP	-3.6825
		CCL18	-2.54682
		METTL12	-3.61896
		CCDC178	-2.05918
		RAMP1	-1.09322
		NTRK1	-2.25023
		TNC	-1.17689
		FAM188B	-1.20527
		INMT	-1.20527
		SLC22A3	-1.54594
		NDUFB7	-1.02507
		TRHDE-AS1	-1.34329
		ZNF593	-1.13583
		F10	-2.18694
		ANKRD20A5P	-1.69601
		MYEOV2	-1.1502
		CITED1	-2.54614
		C12orf57	-1.40426
		MPPED1	-2.04171
		RGS22	-1.47777
		MIR3659	-2.18709
		C7	-1.6287
		CKB	-1.27268
		NCAPD3	-1.82751
		SLC7A4	-2.98639
		DPM3	-1.15292
		TMEM160	-1.14023
		TGM4	-3.92011
		COLEC10	-3.29716
		ACTG2	-1.73454
		COL4A3	-1.7211
		P2RX6	-1.94151
		KCNH6	-2.10703
		FAIM2	-1.67631
		ABCC6	-2.21338
		DUXAP8	-2.12575
		DGKI	-6.00633
		CHODL	-2.81593
		PNCK	-2.22364
		FOXF2	-1.81796
		PLA2G2C	-3.77178
		MT1E	-1.19156
		IGSF5	-1.35873
		PCP4	-1.35873
		MON1B	-1.64345
		SYCE1L	-1.64345
		RBPMS2	-1.57602
		CDC42EP3	-1.09473
		RNU4-2	-5.07749
		ADAMTS9-AS2	-1.11034
		PEMT	-1.38285
		MZT2A	-1.3983
		TPTEP1	-1.13868
		CCL23	-2.44183
		CA14	-2.15122
		FTCD	-1.81458
		SPATC1L	-1.81458
		PRKCA	-1.31485
		PEBP4	-3.55793
		NPNT	-1.19437
		ZNF705D	-2.96823
		MT1X	-1.21525
		CMTM5	-2.32992
		LOC102723354	-1.37162
		POTEE	-2.97793
		SRD5A2	-2.0759
		BMPR1B	-1.68044
		TEKT5	-3.02555
		PRIM2	-1.59595
		LOC100287592	-1.63287
		C1QTNF1	-1.29812
		PRSS21	-1.88619
		NRK	-2.18032
		TMEFF2	-1.36893
		IP6K3	-2.37932
		KISS1R	-2.63316
		FMNL1	-2.40137
		LINC01146	-1.44111
		RBM24	-2.2632
		LINC00908	-1.78311
		CCDC27	-2.37405
		NOL4	-2.2445
		CHRNA2	-2.12915
		GALNT13	-2.11671
		ATP5D	-1.12289
		PAK1IP1	-1.53774
		ELANE	-2.10113
		CNN1	-1.33278
		PARM1	-1.00213
		OXT	-3.23118
		CHN1	-1.29478
		LINC00595	-2.86341
		MZT2B	-1.16281
		GAMT	-1.09693
		LOC389332	-2.81752
		LAMTOR4	-1.0508
		GPM6B	-1.40527
		AP2S1	-1.01982
		BIRC7	-4.05566
		PPP1R14A	-1.18544
		MS4A10	-2.65587
		SLC6A16	-1.32311
		TF	-2.01285
		CDH10	-1.70627
		DPYS	-4.03926
		LOC101929374	-1.16615
		CD38	-1.88969
		UGT2B15	-4.43824
