## Supplementary Table 1c for "Gene expression signature of castrate resistant prostate cancer"

### Sheet: Sheet1
	Common genes in CaR and CaS
	gene	log2(fold_change)
	VWA5B1	5.21143
	LINC00993	3.92516
	DDC	2.7688
	ADAM2	2.33477
	AMACR	2.1352
	C1QTNF3	2.1352
	SLC45A2	2.1352
	SPP1	1.80367
	VSTM2L	1.36146
	ANKRD34B	2.53411
	C9orf24	1.56065
	UGT1A1	1.5529
	UGT1A10	1.5529
	UGT1A3	1.5529
	UGT1A4	1.5529
	UGT1A5	1.5529
	UGT1A6	1.5529
	UGT1A7	1.5529
	UGT1A8	1.5529
	UGT1A9	1.5529
	ASCL1	1.93125
	ETV4	1.86381
	CALML5	1.4896
	NMU	1.69563
	DNAH5	1.18896
	ANKRD36BP2	1.12761
	GGTLC2	1.09093
	MIR650	1.09093
	IGLL5	1.12336
	CADPS	1.07674
	BIRC7	1.29629
	THEG5	1.05811
	PCDH11Y	1.10463
	SHH	1.14476
	ABCC11	1.94855
	GUCA2B	-6.32875
	DGKI	-5.84569
	AQP8	-5.21951
	GLP1R	-4.32836
	UGT2B15	-3.98478
	MYO16	-3.76573
	LRRC9	-3.14032
	LOC102724919	-2.98504
	MS4A10	-2.57308
	CPS1	-2.48268
	ANPEP	-2.19661
	NOL4	-2.0717
	LGI1	-2.03265
	PTGS2	-1.68772
	MT1E	-1.37232
	LINC01036	-1.2977
	ASB9	-1.58273
	EGR1	-1.3301
	LINC01088	-1.32156
	KISS1R	-2.00681
	ANKRD20A5P	-1.08886
	KRT14	-1.34277
	CA4	-1.69298
	PRAP1	-3.09353
	CCL23	-1.49557
	C7	-1.05457
	CCL18	-1.82567
	FOSB	-2.00669
	CD38	-1.06836
	MME	-1.07819
	CERS3-AS1	-1.3022
	TF	-1.4403
	ELANE	-1.24016
	POTEE	-1.55595
	LINC00668	-1.49938
	CEACAM5	-1.35534
	FBXL21	-1.06612
	DUXAP8	-1.32463
	TMPRSS4	-1.13587
	PPIEL	-1.43881
	RBFOX1	-1.02381
	IGSF1	-1.12679
	NAT2	-1.01773
	LOC440910	-1.02259
	WTH3DI	-1.02259
	CCDC27	-1.11102
	EDN3	-1.11318

### Sheet: Sheet2
			Supplementary Table1c
			List of Genes differentially expressed (overexpressed) in castrate resistant and castrate sensitive prostate cancer								List of Genes differentially expressed (under expressed) in castrate resistant and castrate sensitive prostate cancer								List of genes showing opposite expression patterns in castrate resistant and castrate sensitive prostate cancer
			GeneName	Log2(FC): CRPC	Log2(FC): CSPC						Gene Name	Log2(FC): CRPC	Log2(FC): CSPC						Gene Name	Log2(FC): CRPC	Log2(FC): CSPC
			CALML5	6.9946	1.4896						MT1E	-1.19156	-1.37232						CA4	3.77431	-1.69298
			LINC00993	6.1596	3.92516						C7	-1.6287	-1.05457						CEACAM5	2.74726	-1.35534
			GGTLC2	4.90183	1.09093						ANKRD20A5P	-1.69601	-1.08886						TMPRSS4	2.62491	-1.13587
			MIR650	4.90183	1.09093						CD38	-1.88969	-1.06836						ETV4	-2.69369	1.86381
			ABCC11	4.61891	1.94855						MME	-1.96878	-1.07819						C9orf24	-2.75621	1.56065
			SHH	3.91771	1.14476						TF	-2.01285	-1.4403						BIRC7	-4.05566	1.29629
			DDC	3.60348	2.7688						ELANE	-2.10113	-1.24016
			NMU	3.44305	1.69563						DUXAP8	-2.12575	-1.32463
			VWA5B1	3.22629	5.21143						LINC01036	-2.20336	-1.2977
			ASCL1	3.11388	1.93125						NOL4	-2.2445	-2.0717
			UGT1A1	2.97143	1.5529						ASB9	-2.29345	-1.58273
			UGT1A10	2.97143	1.5529						PPIEL	-2.3032	-1.43881
			UGT1A3	2.97143	1.5529						CERS3-AS1	-2.32715	-1.3022
			UGT1A4	2.97143	1.5529						EGR1	-2.3522	-1.3301
			UGT1A5	2.97143	1.5529						CCDC27	-2.37405	-1.11102
			UGT1A6	2.97143	1.5529						CCL23	-2.44183	-1.49557
			UGT1A7	2.97143	1.5529						LINC01088	-2.4537	-1.32156
			UGT1A8	2.97143	1.5529						LOC440910	-2.49253	-1.02259
			UGT1A9	2.97143	1.5529						WTH3DI	-2.49253	-1.02259
			IGLL5	2.69846	1.12336						PTGS2	-2.52285	-1.68772
			SPP1	2.68453	1.80367						CCL18	-2.54682	-1.82567
			VSTM2L	2.66123	1.36146						ANPEP	-2.59548	-2.19661
			DNAH5	2.66097	1.18896						KISS1R	-2.63316	-2.00681
			PCDH11Y	2.62506	1.10463						NAT2	-2.63414	-1.01773
			AMACR	2.58568	2.1352						MS4A10	-2.65587	-2.57308
			C1QTNF3	2.58568	2.1352						RBFOX1	-2.68947	-1.02381
			SLC45A2	2.58568	2.1352						LGI1	-2.9405	-2.03265
			ANKRD34B	2.56414	2.53411						POTEE	-2.97793	-1.55595
			THEG5	2.3263	1.05811						IGSF1	-3.23619	-1.12679
			ADAM2	2.30997	2.33477						AQP8	-3.57063	-5.21951
			ANKRD36BP2	1.93733	1.12761						EDN3	-3.58649	-1.11318
			CADPS	1.83834	1.07674						KRT14	-3.79273	-1.34277
											PRAP1	-3.88253	-3.09353
											GUCA2B	-3.98653	-6.32875
											LRRC9	-4.39759	-3.14032
											UGT2B15	-4.43824	-3.98478
											MYO16	-4.5184	-3.76573
											GLP1R	-4.56012	-4.32836
											LOC102724919	-4.59817	-2.98504
											CPS1	-4.77979	-2.48268
											FOSB	-5.17506	-2.00669
											LINC00668	-5.91478	-1.49938
											FBXL21	-5.933	-1.06612
											DGKI	-6.00633	-5.84569
