## Supplementary Table 2 for "Gene expression signature of castrate resistant prostate cancer"

### Sheet: Sheet1
	Supplementary Table 2
	A. List of genes differentially expressed in CSPC and present in TCGA							B. List of genes differentially expressed in CRPC and present in TCGA
	Gene Name	log2 FC (CHG data)						Gene Name	log2 FC (CHG data)
	LCT	10.2954						RDH12	4.2846
	SEMG1	9.85499						PI3	3.64519
	PATE1	8.6229						DNAH8	2.74351
	SEMG2	8.50233						CSTA	3.10514
	LOC101928471	6.87929						PRSS27	3.14248
	MYL2	5.42112						SPINK5	5.82004
	CLDN2	5.32471						COL9A2	2.50574
	SLCO1B3	4.88203						KRT1	6.14736
	MYH2	4.77597						ADRA2A	2.61661
	LOC100507537	4.70707						EMP1	2.2222
	COX6A2	4.64954						CERS3	3.13517
	MIR5195	4.28989						HPGD	3.09931
	DRC1	4.25341						CYP2B7P	2.77231
	MYH7	4.11777						LYPD3	2.58691
	POU4F3	4.06024						NCAM2	4.49078
	TFPI	4.04824						IVL	7.56427
	XIRP2	3.98144						ETV1	3.16257
	SNTN	3.96853						NAALADL2-AS2	5.53141
	TNNT1	3.94386						B3GALT5-AS1	2.94328
	ACTA1	3.89356						UNC13A	4.20384
	CAPSL	3.89018						BMS1P20	2.62642
	NRAP	3.84987						ASPG	3.27022
	LMOD2	3.81169						CHGA	4.6286
	GSG1L	3.81021						ANXA1	1.36884
	DEFA5	3.66196						HTR1F	2.91013
	SLC28A3	3.64854						S100A7	4.18211
	LINC01441	3.57014						HMOX1	2.77039
	TRDN	3.52755						TMPRSS11A	5.0467
	MUC6	3.42667						TRPA1	3.61544
	ROPN1L	3.4085						C5orf30	1.85944
	DEFA6	3.37353						CXCL14	1.67153
	SPINK2	3.19372						SLPI	2.01419
	GPR88	3.14						SCG3	4.69104
	ANKRD2	3.10882						ATP6V1C2	2.45349
	DNAH12	3.08535						NCCRP1	4.12046
	TNNI1	3.05419						FAM131B	3.48597
	KIAA2026	3.00331						IL5RA	2.66301
	SLN	2.98748						LOC339260	2.86832
	NHLH1	2.94633						USP22	2.86832
	TNNT3	2.80671						MID1	1.4431
	C1orf189	2.75816						LMBR1	1.558
	SPRR1B	2.7485						BMP6	1.81694
	CRISP3	2.66608						CTNNA2	4.27184
	CDHR4	2.62894						DUSP4	1.97168
	LOC653786	2.60429						SYP	2.78913
	DCSTAMP	2.59488						LOC100996325	4.51654
	FAM92B	2.48052						THBS2	1.83149
	ACTN2	2.44275						REXO2	1.26926
	FAM81B	2.40202						FABP5	1.60746
	LOC100506422	2.37897						GRIK1	1.63589
	HOXB8	2.37581						LCN2	1.80052
	ISLR2	2.28948						LRRN1	2.16205
	TNNI2	2.28937						SLITRK2	2.2455
	CSRP3	2.28285						SH2D1B	3.83881
	MEAT6	2.24454						SLC18A1	2.29974
	ELAVL2	2.14767						CTSV	3.40451
	THBS4	1.79593						DMKN	1.06788
	RABGGTB	1.79199						RNASE1	1.17619
	DNAAF3	1.75785						MYEOV	3.60328
	C14orf39	1.39796						WNT11	2.19074
	CEACAM20	1.39604						LOC102723766	2.83768
	ZNF180	1.39604						IGFN1	2.74298
	TTN	1.18616						SERPINB5	1.59557
	DNAI2	4.49435						POSTN	1.6463
	TNNC1	2.79882						MALL	1.60461
	LOC101928438	2.28854						NAALADL2	1.29537
	PPP4R4	2.11813						CPLX2	4.41843
	ERG	1.44647						NAT16	4.30734
	LBH	1.10001						VGF	4.30734
	PATE4	6.89228						FSTL4	2.35747
	SLCO1B7	3.31728						FOLH1	1.69101
	SMPX	2.94216						FUT3	2.82857
	SPSB4	2.45497						RHCG	7.25807
	FBN3	1.91959						MYT1	2.78492
	LUZP2	1.70059						DUOX2	2.99048
	LINC01605	1.39833						KRT4	6.0894
	DNAI1	1.96648						FBP2	6.25551
	MYOZ1	1.66583						ZBP1	1.64087
	SYNPO2L	1.66583						CRNN	10.1638
	SIM2	1.34339						SLC37A1	1.34671
	MYBPC2	1.7451						CYP4F22	2.94631
	SPAG6	1.72626						NEK1	1.52602
	SYT8	1.61435						A2ML1	5.90611
	MUC5AC	2.37573						AMTN	5.0491
	SSTR1	2.0393						PLAT	1.65702
	NMRK2	1.76956						KRT13	4.65447
	BEST3	1.1825						IL1RN	3.89915
	SLC12A1	4.64566						DPYSL5	3.27723
	SYT5	2.08303						F3	1.45822
	CFAP45	1.8392						FUT6	3.58742
	LINC01574	1.72202						PECAM1	1.12646
	VTRNA1-2	2.35919						SERPINB13	4.52949
	PIP	1.84777						SH2D1A	3.29068
	KIAA1958	2.55577						OAS3	1.42582
	CYP4F8	2.27454						TTC9	1.59524
	LOC101929613	2.20002						LOC441178	3.58799
	LGALS7B	2.1922						RHOU	1.43
	ACSM1	1.46746						SDR9C7	3.62256
	ANKRD1	1.72028						NDRG4	1.62707
	BARX1	1.71927						AIDA	2.03236
	CCDC114	1.62813						PHLDA1	1.24552
	COLCA1	1.15082						PPFIA2	1.5537
	OTOA	1.75149						IRF4	2.29808
	NEB	1.58933						GJB2	4.13193
	C22orf42	1.79561						DGKB	6.32411
	KLHL41	2.26392						GABRP	2.1191
	CABP7	3.39146						PADI1	4.09402
	LOC100130872	2.3965						GPC5-AS1	4.56071
	TUBA4B	4.78357						PCDH15	5.96704
	DYTN	2.23679						SAMD9	1.72975
	IGFBPL1	2.03363						TUNAR	4.17285
	CEACAM22P	1.46879						CDH13	1.89303
	SIX3	4.59198						MYO1E	1.1577
	FAM57B	1.80373						SERPINB1	1.31137
	KIF19	1.25726						SCG2	4.15604
	FAM183A	1.51488						WNT5A	1.27967
	LGALS7	1.67006						NOTCH3	1.11865
	CHRM3	1.2646						FLG	3.90124
	ROPN1B	1.58704						COL11A1	2.32614
	CDH7	1.06022						DLGAP1	-3.41478
	LEF1-AS1	1.38189						P2RX2	-3.06908
	GAD1	1.30896						CUX2	-2.77565
	SCGB2A1	1.81236						PTN	-2.56764
	MB	1.22351						TPO	-2.8592
	C9orf117	1.48597						COX7A1	-1.98842
	TTC16	1.48597						LOC100128885	-4.99571
	WDR38	4.54783						LOC641746	-4.99571
	FAM166B	2.4509						DPP4	-4.79116
	HTT-AS	1.8673						ADIRF	-2.18081
	CHIT1	1.62294						AGAP11	-2.18081
	POPDC3	1.39194						SPOCK3	-2.59963
	CST6	1.63576						MYBPC1	-3.9608
	ALDH3B2	1.55393						SLC14A1	-2.32068
	PTPRT	1.05644						PGM5-AS1	-3.35252
	TCTEX1D4	1.92444						KIR2DL1	-2.91526
	PTK6	1.38152						KIR2DL2	-2.91526
	SRMS	1.38152						KIR2DL3	-2.91526
	C9orf135	2.73671						KIR2DS1	-2.91526
	TMEM190	2.68621						KIR2DS2	-2.91526
	ATP8A2	1.55709						KIR2DS3	-2.91526
	STEAP2-AS1	2.40341						KIR2DS4	-2.91526
	RPL3L	1.97094						KIR2DS5	-2.91526
	CRYBA2	1.40713						KIR3DL1	-2.91526
	CRISP2	1.53789						KIR3DL2	-2.91526
	PLA1A	1.11262						KIR3DL3	-2.91526
	TMEM145	1.25592						KIR3DS1	-2.91526
	ALOX15	1.71256						DPT	-2.56747
	COL2A1	1.74358						WDR93	-2.45171
	MYOT	1.37071						FXYD2	-1.85547
	SHISA2	2.36776						FXYD	-1.85547
	LOC101929705	1.50716						FXYD6-FXYD2	-1.85547
	RSPH1	1.36449						FBXL8	-1.22352
	MYL1	2.97333						HSF4	-1.22352
	CGA	2.41933						NOL3	-1.22352
	KLK14	1.52597						CCK	-5.05632
	NKAIN1	1.50896						KCNJ3	-3.20878
	CFAP126	2.39813						COL13A1	-2.2045
	SNX10	1.44853						LINC00883	-4.16859
	TMEM105	1.30102						LOC101929579	-4.16859
	INSM1	2.54692						CDC42EP5	-1.87181
	SYCE3	1.30419						PCGEM1	-5.84189
	SYNGR4	5.81903						PCAT4	-4.05051
	MDH1B	1.41104						CES5AP1	-3.27672
	DLX1	1.3584						SMOC1	-3.65741
	MHRT	5.62201						PPP1R1A	-4.06987
	CST1	1.8343						CES1	-2.55512
	IRX4	1.18438						CRIP3	-2.43315
	BBOX1	1.20931						SNHG1	-2.32436
	DLX2	1.57232						SNORD22	-2.32436
	AKAP14	3.41464						SNORD25	-2.32436
	MYOM3	1.26895						SNORD26	-2.32436
	NPY4R	1.60782						SNORD27	-2.32436
	EDDM3A	5.95712						SNORD28	-2.32436
	C4orf47	1.56584						SNORD29	-2.32436
	EMX2	1.24229						SNORD30	-2.32436
	TAGLN3	1.58701						SNORD31	-2.32436
	SPEF1	1.3534						NR4A1	-2.3072
	LINC00582	2.74801						KIF12	-1.8253
	HOXB-AS3	1.83671						CCDC136	-1.95895
	PABPC1L2B	1.31057						TRPM8	-2.06861
	CRABP1	1.41579						AFF3	-1.90324
	FOXJ1	1.87312						POTEG	-3.32508
	GLYATL1	1.15499						TBX4	-3.45133
	LOC101927780	2.69302						PPP1CB	-2.54381
	LRRC16B	1.08901						ALOX15B	-4.28835
	LOC101928517	2.12705						LDB3	-2.18808
	SDK1	1.05074						RNU2-2P	-6.47829
	GREM1	1.09961						FOXA2	-2.75666
	GCSAML	1.16408						CHRDL1	-2.66037
	ZNF613	1.14946						CCDC169	-2.35825
	HECW1	1.27062						CCDC169-SOHLH2	-2.35825
	CASQ1	1.38822						SOHLH2	-2.35825
	CKM	2.15843						FAM153C	-2.03735
	COL9A1	1.20751						ADRA1A	-2.2144
	GLDC	1.21968						FRMD6-AS2	-3.40817
	KRTDAP	1.41925						EPHA7	-2.01741
	TMEM26	1.2187						ZNF331	-1.08889
	MIR137	2.02654						ZNF761	-1.08889
	MIR137HG	2.02654						GCNT2	-1.9494
	ITGAE	7.23699						PAGE4	-5.40668
	TEKT2	1.15063						C20orf166-AS1	-1.71145
	LKAAEAR1	1.6969						EFCAB12	-1.66876
	C11orf97	5.54307						MSMB	-3.73024
	NEFM	1.22915						HMGCLL1	-2.82759
	DEFA3	5.95627						FAM107A	-1.96377
	LOC100131315	2.23902						BMP5	-3.84069
	KCNH8	1.09067						LCNL1	-2.24635
	DNAJC5B	1.13814						PTGDS	-2.24635
	LOC440461	1.0998						TBX5	-3.54302
	CREB5	2.5012						ADAMTS9-AS1	-2.25189
	PABPC1L2A	1.08574						GLB1L3	-2.16725
	FOXD3-AS1	1.16738						LINC00964	-2.54203
	FAM222A-AS1	1.2461						MIR548I2	-3.85192
	MYL3	1.73433						PTCD3	-3.45034
	GRP	1.16191						SNHG19	-2.01774
	CST2	2.15746						LINC01229	-2.95517
	EPHA10	1.11918						RMDN2-AS1	-3.94395
	AMPD1	1.09173						HAPLN2	-2.60086
	SLC2A9	2.01245						STAC	-3.23695
	GPNMB	1.0009						DEFB134	-2.35632
	RNVU1-14	1.69765						TMEM158	-1.9203
	PEG10	1.5611						LRRC26	-1.62039
	ULBP2	1.13056						TMEM210	-1.62039
	TAF1	5.56916						SCN7A	-1.65445
	GAP43	1.34543						SGCG	-3.60393
	SAMD13	1.17037						POTEH	-4.85979
	GOLGA8S	-6.7222						KAZALD1	-1.95585
	FABP1	-6.1924						LOC729732	-1.79837
	SPINK1	-5.83525						LINC01573	-1.53577
	CLCA1	-5.74786						RFPL2	-4.76153
	CA1	-5.51392						CCDC85B	-1.45099
	GUCA2A	-5.23304						IGF1	-1.57482
	GPA33	-5.0967						RBFOX3	-2.66051
	KRT20	-5.08046						ANKRD20A8P	-2.13689
	PCK1	-4.91669						FAM95A	-2.13689
	ZG16	-4.57042						FAM19A1	-3.7892
	CCDC33	-4.43831						FLNC	-1.62637
	EVADR	-4.38364						PGM5	-1.84348
	LGALS4	-4.102						NKILA	-1.61764
	CEACAM7	-4.06477						VIT	-3.85409
	MEP1A	-3.80519						TBX5-AS1	-3.28782
	SLC26A3	-3.64844						COL22A1	-2.2156
	EPS8L3	-3.62698						MLC1	-2.72399
	ITLN1	-3.43579						SMTNL2	-3.5007
	WFDC12	-3.42684						S100A4	-1.43902
	HHLA2	-3.38972						MAPK15	-1.78678
	CDH17	-3.23014						GREB1	-1.54382
	ANKRD30B	-3.1953						KY	-2.44884
	PAGE2B	-3.01796						GLIS1	-1.66277
	FDCSP	-2.68361						MOV10L1	-1.46167
	SERPINA3	-2.56269						HSPB6	-1.39535
	ORM1	-2.48572						ALOX12B	-2.11767
	ORM2	-2.48572						FXYD1	-1.59721
	USH1C	-2.32245						FXYD7	-1.59721
	CDX2	-2.20518						IGFBP6	-1.37289
	SOCS3	-1.76201						CSRP1	-1.24749
	PDE11A	-1.68202						POTEM	-2.3671
	RLN1	-1.62342						KIAA1210	-3.17854
	RLN2	-1.62342						FAM196A	-2.24041
	SLC17A4	-3.68099						RPS19BP1	-1.06222
	PHGR1	-2.84403						CNTD2	-1.9453
	CLCA4	-2.35583						RARRES2	-1.00652
	MT1H	-1.98104						C1QL1	-3.34787
	TFF3	-1.81754						SCAND1	-1.20014
	CYP4F11	-1.80541						ATP1A2	-2.53611
	CYP4F2	-1.80541						CA8	-2.27173
	C11orf96	-1.02992						SLC5A4	-1.6788
	TRIM31	-2.01483						CACNG4	-3.85376
	NEU4	-1.53637						DUSP1	-1.58748
	CHST5	-1.53456						RASL12	-1.44148
	MT1A	-2.24658						HHIPL2	-3.23
	LINC00239	-2.19686						ADARB2	-2.4777
	MUC13	-2.58407						LGR6	-1.80429
	NOS2	-1.82832						ASIP	-3.6825
	CYP4F35P	-1.5546						METTL12	-3.61896
	CES3	-1.54354						CCDC178	-2.05918
	KLHL14	-3.38582						RAMP1	-1.09322
	C10orf99	-2.88307						NTRK1	-2.25023
	CLEC3A	-2.37481						TNC	-1.17689
	CD22	-1.19361						FAM188B	-1.20527
	MAG	-1.19361						INMT	-1.20527
	RPRML	-1.71686						SLC22A3	-1.54594
	LOC101927973	-2.03796						NDUFB7	-1.02507
	CEACAM1	-1.02977						TRHDE-AS1	-1.34329
	ADGRG3	-1.75943						ZNF593	-1.13583
	VGLL3	-1.35917						F10	-2.18694
	CSF3	-1.72455						MYEOV2	-1.1502
	MCEMP1	-1.62288						CITED1	-2.54614
	KIAA2012	-3.96705						C12orf57	-1.40426
	CCL24	-1.79117						MPPED1	-2.04171
	JUNB	-1.00804						RGS22	-1.47777
	TTR	-1.5464						MIR3659	-2.18709
	PLA2G10	-1.75051						CKB	-1.27268
	ASB12	-1.4851						NCAPD3	-1.82751
	MTMR8	-1.4851						SLC7A4	-2.98639
	CR2	-1.83955						DPM3	-1.15292
	CXADRP3	-3.48067						TMEM160	-1.14023
	IL1B	-1.78559						TGM4	-3.92011
	KCNF1	-1.81008						COLEC10	-3.29716
	TCL1A	-1.69273						ACTG2	-1.73454
	ZDHHC8P1	-1.12377						COL4A3	-1.7211
	HSD17B2	-1.46735						P2RX6	-1.94151
	PRAME	-2.04807						KCNH6	-2.10703
	IL6	-1.75244						FAIM2	-1.67631
	NPPC	-1.96938						ABCC6	-2.21338
	AOC1	-1.81593						CHODL	-2.81593
	CHRM1	-1.01341						PNCK	-2.22364
	FCGR3B	-1.48667						FOXF2	-1.81796
	CHP2	-1.6962						PLA2G2C	-3.77178
	SNORD13	-1.98474						IGSF5	-1.35873
	SIGLEC10	-1.25616						PCP4	-1.35873
	PPP1R14D	-1.1757						MON1B	-1.64345
	CEACAM4	-1.35776						SYCE1L	-1.64345
	MT2A	-1.09073						RBPMS2	-1.57602
	MARCO	-1.7135						CDC42EP3	-1.09473
	CYP24A1	-1.34056						RNU4-2	-5.07749
	CIDEC	-1.62501						ADAMTS9-AS2	-1.11034
	PRSS3	-2.54254						PEMT	-1.38285
	PLA2G4D	-1.43337						MZT2A	-1.3983
	SLC5A8	-1.30006						TPTEP1	-1.13868
	MS4A15	-3.50446						CA14	-2.15122
	DSCAM-AS1	-1.7239						FTCD	-1.81458
	RFPL1	-1.47359						SPATC1L	-1.81458
	B3GNT7	-1.38406						PRKCA	-1.31485
	OSM	-1.41185						PEBP4	-3.55793
	AKR1B10	-1.42196						NPNT	-1.19437
	MS4A12	-5.07118						ZNF705D	-2.96823
	MAGEB10	-2.28511						MT1X	-1.21525
	SYNDIG1L	-1.48015						CMTM5	-2.32992
	TMEM107	-1.29204						LOC102723354	-1.37162
	ITLN2	-1.68193						SRD5A2	-2.0759
	FAR2P2	-1.1081						BMPR1B	-1.68044
	CSF3R	-1.09892						TEKT5	-3.02555
	RNASE2	-1.58141						PRIM2	-1.59595
	SLC26A4	-1.24527						LOC100287592	-1.63287
	ZFP36	-1.12998						C1QTNF1	-1.29812
	AZGP1	-1.19394						PRSS21	-1.88619
	LOC101928674	-1.42526						NRK	-2.18032
	LINC01393	-4.88606						TMEFF2	-1.36893
	TRPM6	-1.35001						IP6K3	-2.37932
	GCG	-4.42294						FMNL1	-2.40137
	RASAL2	-1.93102						LINC01146	-1.44111
	IL2RA	-1.35716						RBM24	-2.2632
	RASGRF1	-1.35994						LINC00908	-1.78311
	LINC00926	-1.02321						CHRNA2	-2.12915
	FABP4	-1.48862						GALNT13	-2.11671
	LINC01021	-1.36232						ATP5D	-1.12289
	UPK3A	-1.05599						PAK1IP1	-1.53774
	TRABD2A	-1.17812						CNN1	-1.33278
	HBQ1	-1.32996						PARM1	-1.00213
	CLRN3	-4.15272						OXT	-3.23118
	LILRA5	-1.35505						CHN1	-1.29478
	HNF1A	-1.41532						LINC00595	-2.86341
	LY6K	-1.58956						MZT2B	-1.16281
	NKAPP1	-1.07101						GAMT	-1.09693
	RHOXF1-AS1	-1.07101						LOC389332	-2.81752
	SIGLEC12	-1.56696						LAMTOR4	-1.0508
	TMIGD2	-1.16429						GPM6B	-1.40527
	LIPC	-1.29797						AP2S1	-1.01982
	RNF186	-1.25452						PPP1R14A	-1.18544
	SEMA4G	-1.17422						SLC6A16	-1.32311
	ERC2	-1.73093						CDH10	-1.70627
	IRS1	-1.1035						DPYS	-4.03926
	KLHDC7B	-1.11367						LOC101929374	-1.16615
	FAM129C	-1.06424
	MT1M	-1.61163
	DRAIC	-1.3336
	ISL2	-1.03856
	CXCL2	-1.73317
	CPB1	-1.46747
	CD300E	-1.33368
	GCNT3	-1.15484
	FOS	-1.66151
	C3orf67	-1.07057
	POTEJ	-1.23056
	PDE7B	-1.11032
	SPOCK2	-1.10585
	SLITRK3	-2.22331
	CCL8	-1.15791
	AKR7A3	-1.18271
	FCRLA	-1.06049
	SERPINB4	-1.39435
	MT1G	-1.3062
	UGT2B17	-5.27425
	LY6H	-1.03561
	SAA2	-1.14544
	SAA2-SAA4	-1.14544
	SAA4	-1.14544
	CHI3L2	-1.86627
	SI	-1.67797
	CXCL8	-1.48472
	PRIMA1	-1.1786
	PROC	-1.17398
	CNTFR	-1.06413
	LOC101927412	-1.07559
	SLC22A10	-1.11019
	RARRES1	-1.13263
	GSTA1	-2.18654
	PCDH8	-1.16622
